# Transcription factor-mediated direct cellular reprogramming yields cell-type specific DNA methylation signature

**DOI:** 10.1101/2023.07.21.549976

**Authors:** Kenichi Horisawa, Shizuka Miura, Hiromitsu Araki, Fumihito Miura, Takashi Ito, Atsushi Suzuki

## Abstract

Direct reprogramming is a technique for inducing the conversion of one type of somatic cell into another by the forced expression of defined transcription factors. Cell differentiation is generally determined by specific gene expression profiles based on distinct genome-wide epigenetic signatures. Although the CpG methylation of genomic DNA is an essential epigenetic factor that affects the transcriptional state of genes, little is known about how DNA methylation changes and what roles it plays in direct reprogramming. Here, we performed comparative genome-wide DNA methylation analyses of mouse embryonic fibroblasts (MEFs) and cells composing organoids formed by intestinal stem cells (ISCs) or induced ISCs (iISCs) that were directly induced from MEFs to investigate the impact of DNA methylation dynamics on direct reprogramming. We found that the methylation state of CpG was similar between cells forming ISC organoids and iISC organoids, while they differed widely from those in MEFs. Moreover, genomic regions that were differentially methylated between ISC organoid- and iISC organoid-forming cells did not significantly affect gene expression. These results demonstrate the accuracy and safety of iISC induction, as they show that the DNA methylation state transitions to a state close to that of ISCs during direct reprogramming from MEFs to iISCs.
