## Supplementary Table 1 for "Transcription factor-mediated direct cellular reprogramming yields cell-type specific DNA methylation signature"

### Sheet: Sheet1
Supplementary Table 1: Basic statistics of methylome data
Summary of mapping	ISC_1	ISC_2	MEF_1	MEF_2	MEF_3	iISC_1	iISC_2	iISC_3
Total PE1 reads	129557468	148261267	156323837	120753163	127641049	126698391	135634589	143946918
Uniquely mapped PE1	0.863	0.864	0.879	0.879	0.878	0.87	0.865	0.864
Unmapped PE1	0.097	0.095	0.085	0.084	0.086	0.09	0.095	0.096
Total PE2 reads	129557466	148261267	156323837	120753163	127641049	126698388	135634592	143946918
Uniquely mapped PE2	0.834	0.826	0.842	0.84	0.84	0.841	0.842	0.841
Unmapped PE2	0.127	0.132	0.122	0.123	0.124	0.12	0.118	0.12
Mean depth	ISC_1	ISC_2	MEF_1	MEF_2	MEF_3	iISC_1	iISC_2	iISC_3
Top strand	4.6	5.2	5.8	4.5	4.7	4.6	4.9	5.3
Bottom strand	4.6	5.2	5.8	4.5	4.7	4.6	4.9	5.2
Both strand	9.3	10.4	11.6	9	9.4	9.2	9.9	10.5
All N	4.6	5.2	5.8	4.5	4.7	4.6	4.9	5.3
All C	4.9	5.5	6.1	4.8	5	4.9	5.3	5.6
All CpG	6.3	7.2	7.4	6	6.1	6.5	6.9	7.3
All CHG	5.3	6	6.6	5.2	5.4	5.4	5.8	6.1
All CHH	4.9	5.4	6.1	4.7	4.9	4.8	5.2	5.5
Median depth	ISC_1	ISC_2	MEF_1	MEF_2	MEF_3	iISC_1	iISC_2	iISC_3
All N	5	5	6	5	5	5	5	5
All C	5	6	6	5	5	5	5	6
All CpG	6	6	7	5	6	6	6	6
All CHG	6	6	7	5	6	5	6	6
All CHH	5	6	6	5	5	5	5	6
Methylation level	ISC_1	ISC_2	MEF_1	MEF_2	MEF_3	iISC_1	iISC_2	iISC_3
all (all C)	3.7	3.8	3.8	3.9	3.9	3.7	3.6	3.6
all (all CpG)	64.3	66.3	70.1	69.6	70	63.8	61.4	61.9
all (all CHG)	1	1	1	1	1	0.9	0.9	0.9
all (all CHH)	0.9	0.9	0.9	0.9	1	0.9	0.9	0.9
LAMBDA (all C)	0.9	0.8	0.8	0.8	0.8	0.8	0.8	0.9
LAMBDA (all CpG)	0.8	0.8	0.8	0.8	0.8	0.8	0.8	0.8
LAMBDA (all CHG)	0.9	0.9	0.9	0.9	0.9	0.9	0.9	0.9
LAMBDA (all CHH)	0.9	0.9	0.8	0.8	0.9	0.9	0.9	0.9
Coverage vs read depth	ISC_1	ISC_2	MEF_1	MEF_2	MEF_3	iISC_1	iISC_2	iISC_3
1 (all N)	0.826	0.835	0.846	0.817	0.824	0.81	0.818	0.826
3 (all N)	0.638	0.67	0.721	0.626	0.649	0.614	0.638	0.662
5 (all N)	0.43	0.477	0.549	0.414	0.443	0.414	0.45	0.481
10 (all N)	0.095	0.132	0.173	0.09	0.1	0.103	0.125	0.145
